# Formation of sulfoquinovosyl diacylglycerol by acylation of sulfoquinovosyl glycerol

**DOI:** 10.1101/2022.08.18.504050

**Authors:** Jessica Y. Cuevas-Rivas, Diego Rodriguez-Terrones, Napoleón González-Silva, Ángeles Moreno-Ocampo, Gabriela Guerrero, Ed Bergström, Jane E. Thomas-Oates, Otto Geiger, Isabel M. López-Lara

## Abstract

Sulfoquinovosyl diacylglycerol (SQDG) is a membrane-forming lipid present in photosynthetic organisms as well as in distinct bacteria growing in phosphate-limited environments. Four genes for SQDG biosynthesis were previously identified in *Rhodobacter sphaeroides*, the operon *sqdBDC* and *sqdA*. In this work, we found that SMc02490 of *Sinorhizobium meliloti* is an SqdA orthologue. Expression of the *S. meliloti sqdBDC* operon in *Escherichia coli* results in formation of sulfoquinovosyl glycerol (SQGro), while co-expression of this operon together with *smc02490* (*sqdA)* results in formation of SQDG. Furthermore, SqdA allows for incorporation of exogenous SQGro into SQDG in *S. meliloti* and in *E. coli* cultures, suggesting that presence of SqdA in bacteria permit them to use environmental SQGro for the biosynthesis of the membrane lipid SQDG. An *in vitro* enzymatic assay for the acyltransferase SqdA was developed. Cell-free crude extracts of *E. coli* expressing *sqdA* can efficiently convert [^35^S]-sulfoquinovosyl monoacylglycerol into SQDG using as acyl donor acyl carrier protein. Bioinformatic analyses reveal that this sulfoquinovose acylation pathway for SQDG biosynthesis is delimited to the *Hyphomicrobiales (Rhizobiales)* and *Rhodobacterales* orders of Alphaproteobacteria.
