## Supplementary material for "Formation of sulfoquinovosyl diacylglycerol by acylation of sulfoquinovosyl glycerol": Suplemental Table 3

### Sheet: Sheet1
Table S3. Alphaproteobacteria containing a copy of SqdA showing an E value of less than e-40 and which do not contain homologous for SdqB, SqdD or SqdC.
organism_name	Order, Family, (group)	host	locus-tag	% identity	% coverage	e-value
Sinorhizobium meliloti M270	Hyphomicrobiales; Rhizobiaceae; Sinorhizobium/Ensifer group	Medicago truncatula	CDO26_17635	100	100	0
Peteryoungia desertarenae ADMK78	Hyphomicrobiales; Rhizobiaceae; Rhizobium/Agrobacterium group	-	FE840_003275	74.915	96.0912	1.34e-167
Rhizobium rosettiformans MAE2-X	Hyphomicrobiales; Rhizobiaceae; Rhizobium/Agrobacterium group	-	D4A92_04710	72.542	96.0912	1.92e-162
Rhizobium sp. WL3	Hyphomicrobiales; Rhizobiaceae; Rhizobium/Agrobacterium group	Wheat	FVA81_13550	71.864	96.0912	1.35e-159
Agrobacterium sp. RAC06	Hyphomicrobiales; Rhizobiaceae; Rhizobium/Agrobacterium group	-	BSY240_3129	71.186	96.0912	9.37e-160
Agrobacterium sp. MA01	Hyphomicrobiales; Rhizobiaceae; Rhizobium/Agrobacterium group	-	GH983_18540	70.847	96.0912	6.73e-159
Neorhizobium sp. SOG26	Hyphomicrobiales; Rhizobiaceae; Rhizobium/Agrobacterium group	Oryza glumipatula	CYG48_13565	68.771	98.0456	1.17e-157
Pannonibacter phragmitetus 31801	Hyphomicrobiales; Stappiaceae	Homo sapiens	APZ00_07480	52.33	90.8795	5.83e-102
Phenylobacterium parvum HYN0004	Caulobacterales; Caulobacteraceae	-	HYN04_00655	50.588	83.0619	5.62e-79
Caulobacter vibrioides CB S2B lysogen	Caulobacterales; Caulobacteraceae	-	KZH45_18710	49.615	84.6906	1.64e-82
Caulobacter vibrioides NA1000	Caulobacterales; Caulobacteraceae	-	CCNA_03647	49.615	84.6906	1.64e-82
Caulobacter segnis CBR1	Caulobacterales; Caulobacteraceae	-	K8940_22350	49.438	86.9707	3.46e-80
Hyphomonas neptunium ATCC 15444	Hyphomonadales; Hyphomonadaceae	-	HNE_0335	48.905	89.2508	5.15e-87
Caulobacter sp. FWC26	Caulobacterales; Caulobacteraceae	-	CSW63_02330	48.315	86.9707	5.17e-80
Caulobacter vibrioides CB13b1a	Caulobacterales; Caulobacteraceae	-	CA606_16565	48.23	73.6156	8.88e-67
Hyphomonas sp. KY3	Hyphomonadales; Hyphomonadaceae	-	CFA77_02580	47.794	88.5993	9.24e-85
Terricaulis silvestris 0127_4	Caulobacterales; Caulobacteraceae	-	DSM104635_03602	47.794	88.5993	5.62e-84
Caulobacter vibrioides CB1	Caulobacterales; Caulobacteraceae	-	CA607_18975	47.788	73.6156	1.11e-65
Caulobacter vibrioides CB15	Caulobacterales; Caulobacteraceae	-	CC_3533	47.788	73.6156	1.11e-65
Caulobacter vibrioides CB2A	Caulobacterales; Caulobacteraceae	-	EIB18_18725	47.345	73.6156	2.43e-65
Caulobacter vibrioides CB2	Caulobacterales; Caulobacteraceae	-	CA608_18600	47.345	73.6156	2.43e-65
Caulobacter henricii CB4	Caulobacterales; Caulobacteraceae	-	AQ619_00580	46.396	72.3127	6.46e-61
Caulobacter mirabilis FWC 38	Caulobacterales; Caulobacteraceae	-	CSW64_21400	46.014	89.9023	3.99e-77
Asticcacaulis excentricus M6	Caulobacterales; Caulobacteraceae	Lemna minor	EM6_1823	45.387	88.2736	6.25e-81
Asticcacaulis sp. AND118	Caulobacterales; Caulobacteraceae	-	LH365_00370	45.055	88.9251	3.68e-79
Pontivivens ytuae MT2928	Rhodobacterales; Rhodobacteraceae	-	I0K15_04725	44.141	83.3876	4.55e-65
Asticcacaulis excentricus CB 48	Caulobacterales; Caulobacteraceae	-	Astex_0078	43.911	88.2736	1.69e-77
Candidatus Viadribacter manganicus A272	Hyphomonadales; Hyphomonadaceae	-	ATE48_08535	43.448	94.4625	1.35e-76
Monaibacterium sp. ALG8	Rhodobacterales; Rhodobacteraceae	-	G8E03_14120	41.732	82.7362	2.12e-63
Yoonia vestfoldensis SMR4r	Rhodobacterales; Rhodobacteraceae	Skeletonema marinoi strain RO5AC	LOKVESSMR4R_01023	41.365	81.1075	2.64e-54
Tateyamaria omphalii DOK1-4	Rhodobacterales; Roseobacteraceae	-	BWR18_07915	40.984	79.4788	1.54e-56
Pacificitalea manganoxidans DY25	Rhodobacterales; Rhodobacteraceae	-	CBW24_06795	38.208	69.0554	1.54e-47
Rhodobacteraceae bacterium SC52	Rhodobacterales; Rhodobacteraceae	Apostichopus japonicus	G5B39_09675	37.838	84.3648	1.06e-50
Falsirhodobacter sp. PG104	Rhodobacterales; Rhodobacteraceae	Grateloupia sp.	GR316_04450	37.05	90.5537	9.01e-54
Glycocaulis alkaliphilus 6B-8	Maricaulales; Maricaulaceae	-	X907_2905	36.822	84.0391	6.53e-54
